# Novel *trans*-translation-associated gene regulation revealed by prophage excision-triggered switching of ribosome rescue pathway

**DOI:** 10.1101/2022.04.27.489667

**Authors:** Haruka Onodera, Tatsuya Niwa, Hideki Taguchi, Yuhei Chadani

**Affiliations:** School of Life Science and Technology, Tokyo Institute of Technology, S2-19, Nagatsuta 4259, Midori-ku, Yokohama, 226-8503, Japan; Cell Biology Center, Institute of Innovative Research, Tokyo Institute of Technology, S2-19, Nagatsuta 4259, Midori-ku, Yokohama, 226-8503, Japan

**Keywords:** *Escherichia coli*, ribosome rescue, *trans*-translation, phage regulatory switch, SsrA RNA, ArfA, polynucleotide phosphorylase (PNPase), prophage, upstream ORF, downstream ORF

## Abstract

*Escherichia coli* has multiple pathways to release a nonproductive ribosome complex stalled at the 3’ end of nonstop mRNAs: SsrA RNA-mediated *trans*-translation and stop codon-independent termination by ArfA/RF2 or ArfB (YaeJ). The *arfA* mRNA lacks a stop codon and thus its expression is repressed by *trans*-translation. Therefore, ArfA is considered to complement the ribosome rescue activity of *trans*-translation, but the situations in which ArfA is expressed to rescue the nonproductive complexes have not been elucidated. Here, we demonstrated that the excision of the CP4-57 prophage adjacent to the *E. coli ssrA* gene leads to the inactivation of SsrA RNA and switches the primary rescue pathway from *trans*-translation to the ArfA/RF2 pathway. A comparative quantitative proteomic analysis revealed that the switching of the rescue pathway rearranges not only the proteome landscape in *E. coli* cells but also the phenotype, such as motility. Among the proteins with significantly increased abundance in the *ssrA*-inactivated cells, we found ZntR, whose mRNA is transcribed together as the upstream part of the nonstop *arfA* mRNA. Further analysis revealed that the translation of the nonstop ORF of *arfA* triggered the <u>**r**</u>epression of the <u>**u**</u>pstream *zntR* ORF, via ***<u>t</u>****rans*-translation-coupled <u>**ex**</u>onucleolytic (RUTEX) degradation by a polynucleotide phosphorylase. These results provide a novel example of *trans*-translation-dependent regulation, and shed new light on the physiological roles of prophages in gene expression.
