## Supplementary material for "Novel *trans*-translation-associated gene regulation revealed by prophage excision-triggered switching of ribosome rescue pathway": Table S1

### Sheet: Table. S1
Table. S1 Strains used
Strain	Description	Source
DH5α	F-, λ-, Φ80dlacZΔM15, Δ(lacZYA-argF) U169, deoR, recA1, endA1, hsdR17(rK-, mK+), phoA, supE44, thi-1, gyrA96, relA1	Laboratory stock
BW25113	F-, λ-, Δ(araD-araB)567, ΔlacZ4787(::rrnB-3), rph-1, Δ(rhaD-rhaB)568, hsdR514	Laboratory stock
BW25113 ΔssrA	BW25113 ΔssrA::FRT-Cmr-FRT	This study
BW25113 ΔCP4-57	BW25113 lacking cromosomal CP4-57 genes and circle, ssrA∆T357	This study
BW25113 ΔintA-ypjF	BW25113 ΔintA-ypjF::FRT-Cmr-FRT	This study
BW25113 ΔssrA-ypjF	BW25113 ΔssrA-ypjF::FRT-Cmr-FRT	This study
BW25113 Δrnr	BW25113 Δrnr::FRT-Kmr-FRT	This study
BW25113 Δrnb	BW25113 Δrnb::FRT-Kmr-FRT	This study
BW25113 Δpnp	BW25113 Δpnp::FRT-Kmr-FRT	This study
MG1655	F-, λ-, ilvG-, rfb-50, rph-1	Laboratory stock
MG1655 ΔssrA	MG1655 ΔssrA::FRT-Cmr-FRT	This study
MG1655 ΔCP4-57	MG1655 lacking cromosomal CP4-57 genes and circle	This study
MG1655 ΔintA-ΔypjF	MG1655 ΔintA-ypjF::FRT-Cmr-FRT	This study
MG1655 ΔssrA-ΔypjF	MG1655 ΔssrA-ypjF::FRT-Cmr-FRT	This study
ECY111 (CH111)	W3110 ΔssrA::FRT ΔarfA::FRT carrying pBAD24-ssrA	Chadani et al., 2010
ECY625	BW25113 ΔarfA::FRT-Kmr-FRT ΔCP4-57 carrying pBAD24-ssrA	This study
JW5741	BW25113 Δrnr::FRT-Kmr-FRT	Baba et al., 2006
JW1279	BW25113 Δrnb::FRT-Kmr-FRT	Baba et al., 2006
JW5851	BW25113 Δpnp::FRT-Kmr-FRT	Baba et al., 2006
JW3253	BW25113 ΔarfA::FRT-Kmr-FRT	Baba et al., 2006
