## Supplementary material for "Novel *trans*-translation-associated gene regulation revealed by prophage excision-triggered switching of ribosome rescue pathway": Table S2

### Sheet: Table. S2
Table. S2 Plasmids used
plasmid	Feature	Source	amplified DNA_1			amplified DNA_2			amplified DNA_3			amplified DNA_4
			primer_1	primer_2	template DNA	primer_1	primer_2	template DNA	primer_1	primer_2	template DNA	primer_1	primer_2	template DNA
pMW118	cloning vector, pSC101, Ampr	Nippon Gene
pKD46	λRed recombinase expressing plasmid	Datsenko and Wanner, 2000
pCGT1	template plasmid for amplification of chloramphenicol resistance cassette	Gift from Dr. Nakayama
pCA24N-sfGFP	derivative of pCA24N expressing sfGFP	Miwa et al., 2021
pGEX-2T	ColE1, Ampr, GST expressing vector	GE Healthcare
pBAD-ssrA	derivative of pBAD24 expressing SsrA RNA	Chadani et al., 2010
pCH200	derivative of pQE80L expressing His6-ArfA	Chadani et al., 2010
pCY2794	derivative of pKD46 expressing AlpA	This study	PM0687	PM0688	pKD46	PT1116	PT1117	E. coli genome
pOH001	derivative of pMW118 expressing ssrA	This study	PM0142	PM0141	pMW118	ON013	ON014	E. coli genome
pOH002	derivative of pMW118 expressing ssrAΔT	This study	PM0142	PM0141	pMW118	ON013	ON015	E. coli genome
pOH003	derivative of pMW118 expressing ssrADD	This study	ON020	ON021	pOH001
pOH004	derivative of pMW118 expressing ssrAHis	This study	ON022	ON023	pOH001
pOH008	derivative of pCH200 expressing HA-ZntR_ArfA	This study	ON053	ON054	pCH200	ON037	ON056	E. coli genome
pOH012	derivative of pCH200 expressing HA-ZntR	This study	ON053	ON054	pCH200	ON037	ON060	E. coli genome
pOH018	derivative of pCH200 expressing HA-sfGFP	This study	ON053	ON054	pCH200	ON071	ON072	pCA24N-sfGFP
pOH019	derivative of pCH200 expressing HA-ZntR_ArfAΔATG	This study	ON079	ON080	pOH008
pOH020	derivative of pCH200 expressing HA-ZntR_ArfAΔParfA promoter	This study	ON081	ON082	pOH008
pOH021	derivative of pCH200 expressing HA-ZntR_stemloop_ArfA	This study	ON146	ON145	pOH008	ON144	ON147	pOH008
pOH024	derivative of pCH200 expressing HA-superfolder GFP_GST	This study	ON112	ON113	pOH018	ON110	ON111	pGEX-2T
pOH054	derivative of pCH200 expressing HA-sfGFP_GST-ArfA (C teminal 40 amino acids)	This study	ON194	ON195	pOH024	ON196	ON197	E. coli genome
pOH074	derivative of pCH200 expressing HA-sfGFP_zntR-arfA intergenic region-GST	This study	ON217	ON145	pOH024	ON144	ON218	pOH024
pOH075	derivative of pCH200 expressing HA-sfGFP_zntR-arfA intergenic region-GST-ArfA (C teminal 40 amino acids)	This study	ON217	ON145	pOH054	ON144	ON218	pOH054
pOH089	derivative of pMW118 expressing HA-ZntR_ArfA	This study	PM0142	PM0141	pMW118	ON157	ON221	pOH008
pOH090	derivative of pMW118 expressing HA-ZntR	This study	PM0142	PM0141	pMW118	ON157	ON221	pOH012
pOH138	derivative of pMW118 expressing ssrAΔ4	This study	ON299	ON300	pOH001
pOH139	derivative of pMW118 expressing ssrAΔ5	This study	ON301	ON302	pOH001
pOH140	derivative of pMW118 expressing ssrAHisΔ4	This study	ON299	ON300	pOH004
pOH141	derivative of pMW118 expressing ssrAHisΔ5	This study	ON301	ON302	pOH004
