## Supplementary material for "Novel *trans*-translation-associated gene regulation revealed by prophage excision-triggered switching of ribosome rescue pathway": Table S3

### Sheet: Table. S3
Table. S3 Oligonucleotides used
Primer	Nucleotide sequence (5'→3')
PM0141	CGCTATTTCTTCCAGAATTGCCATG
PM0142	CTCACTGCCCGCTTTCCAGTCGGGA
ON001	CATGGCGCTCATAAATCTGGTATACTTACCTTTACACATTTGTAGGCTGGAGCTGCTTCG
ON002	ACTTCATCGGATGACTCTGGTAATCACCGATGGAGAATTTATTCCGGGGATCCGTCGACC
ON013	ATTCTGGAAGAAATAGCGAAACGTTCAGATATCAAAG
ON014	TGGAAAGCGGGCAGTGAGGAGTCTCCCTGCGTTTAG
ON015	TGGAAAGCGGGCAGTGAGCCCGTGGAACGCGGTAGC
ON020	CTTTAGACGACTAATAACCTGCTTAGAGC
ON021	GTTATTAGTCGTCTAAAGCGTAGTTTTCGTC
ON022	CACCATCACCATCACCATTAATAACCTGCTTAGAGC
ON023	ATGGTGATGGTGATGGTGTTCGTCGTTTGCGACTAT
ON027	AACGAAAAGCTCTATTGTTTACGTTGGGCCTAAACGCAGGGAGACTCCCCTGTAGGCTGGAGCTGCTTCG
ON028	CTATGAGATTAGCATTTTGCTTTCCTTCAGTCTGCTCTGTATTTAAGCGTATTCCGGGGATCCGTCGACC
ON037	GTATGATGTTCCGGATTATGCATATCGCATTGGTGAGCTGG
ON053	GAGCGGTTATTCTGCTCTTTC
ON054	CATAATCCGGAACATCATACGGATACATAGTTAATTTCTCCTC
ON056	GAAAGAGCAGAATAACCGCTCATCGGAAAAAAGAAGAACCAG
ON060	GAAAGAGCAGAATAACCGCTCTCAACAACCACTCTTAACGC
ON071	GTATGATGTTCCGGATTATGCAAGTAAAGGAGAAGAACTTTTC
ON072	GAAAGAGCAGAATAACCGCTCTTATTTGTATAGCTCATCC
ON079	GTTTTTACGAGTCGATATCAGCATACTAAAGGGC
ON080	CGACTCGTAAAAACTCCAGTTGGTTATTTAACGGCGC
ON081	GGTTGCTGAGGTTTTGCACTGGCAGGATTCACATCGCGCCGTTAAATAACCAAC
ON082	GCGCGATGTGAATCCTGCCAGTGCAAAACCTCAGCAACCACTCTTAACGCCACTCG
ON110	GTGAGCGGATAACAATTTCACACAGGAAACAGTATTCATGTCCCCTATACTAGGTTATTG
ON111	TTACTTGTCGTCATCGTCTTTGTAGTCATCCGATTTTGGAGGATGGTCG
ON112	GACTACAAAGACGATGACGACAAGTAAAATTAGCTGAGCTTGGACTCC
ON113	TCCTGTGTGAAATTGTTATCCGCTCACAATTCCACACATTTTATTTGTATAGCTCATCC
ON144	CCCCGAAAAGTGCCACCTGACGTCTAAG
ON145	CTTAGACGTCAGGTGGCACTTTTCGGGG
ON146	CGCGCAATCCACTGCGCGCGCGCTGCGCGCGCGCGCATGCGTTAAATAACCAACTGGAG
ON147	GCGCAGTGGATTGCGCGCGCGCTGCGCGCGCGCCGGTACGCGCGAGTGTAATCCTGC
ON157	CAATTCTGGAAGAAATAGCGAAATCATAAAAAATTTATTTGC
ON194	GAGCTTGGACTCCTGTTGATAG
ON195	ATCCGATTTTGGAGGATGGTC
ON196	CATCCTCCAAAATCGGATAAGGGGAAAGGCAGTTAC
ON197	CAACAGGAGTCCAAGCTCATCGGAAAAAAGAAGAACCAGC
ON217	TACACTCGCGCCGTTAAATAACCAACTGGAGTTTTTATGTCCCCTATACTAGGTTA
ON218	TTTAACGGCGCGAGTGTAATCCTGCCAGTGCAAAAAATTATTTGTATAGCTCATCC
ON221	TGGAAAGCGGGCAGTGAGTATACACTCCGCTATCGCTAC
ON299	CCGCCAGCCCAAAATTCTCCATCGGTG
ON300	AATTTTGGGCTGGCGGGAGTTGAAC
ON301	CCGCCAGCCAAAATTCTCCATCGGTG
ON302	GAATTTTGGCTGGCGGGAGTTGAAC
PM0687	GAACGAGTATCGAGATGGCACATAGCCTTG
PM0688	CATTTTTTATAACCTCCTTAGAGCTCGAATTCCC
PT1116	GGAGGTTATAAAAAATGAACAATCGATCGGCCGTT
PT1117	CATCTCGATACTCGTTCTCAAATAAGTTTACAGCG
