## Supplementary material for "Novel *trans*-translation-associated gene regulation revealed by prophage excision-triggered switching of ribosome rescue pathway": Table S4

### Sheet: Table. S4
Table. S4 5'-biotynilated oligonucleotides used for the northern blotting analyses.
Probe	Nucleotide sequence (5'→3')
anti-zntR mRNA probe	CCACTCTTAACGCCACTCGCCCCTTGTTCAAGAGCTTCAAGAATCGAACAATAAACACTG
anti-arfA mRNA probe	GCGCTGTCGGAATAAGGGATCATGTAGTAATGCTTCTATCGCATTATCCTTTATCTGCCC
