## Supplementary material for "Novel *trans*-translation-associated gene regulation revealed by prophage excision-triggered switching of ribosome rescue pathway": Table S5

### Sheet: Table. S5
Table. S5 Settings of the variable window for SWATH-MS acquisition
Window	Start (m/z)	End (m/z)
1	349.5	378.7
2	377.7	405.7
3	404.7	425.8
4	424.8	441.9
5	440.9	456.3
6	455.3	470.1
7	469.1	482.7
8	481.7	494.2
9	493.2	505.7
10	504.7	516.7
11	515.7	527
12	526	537.4
13	536.4	547.2
14	546.2	556.4
15	555.4	565.6
16	564.6	574.8
17	573.8	583.4
18	582.4	592
19	591	600.6
20	599.6	609.3
21	608.3	617.9
22	616.9	627.1
23	626.1	635.7
24	634.7	644.9
25	643.9	654.1
26	653.1	663.9
27	662.9	674.2
28	673.2	684
29	683	694.4
30	693.4	705.3
31	704.3	716.2
32	715.2	728.3
33	727.3	740.4
34	739.4	753
35	752	766.2
36	765.2	780.6
37	779.6	796.1
38	795.1	812.2
39	811.2	829.5
40	828.5	847.9
41	846.9	867.4
42	866.4	887.6
43	886.6	908.8
44	907.8	932.4
45	931.4	958.3
46	957.3	987
47	986	1022.1
48	1021.1	1070.4
49	1069.4	1126.2
50	1125.2	1199.8
